# Rie1 and Sgn1 form an RNA-binding complex that enforces the meiotic entry cell fate decision

**DOI:** 10.1101/2023.02.20.529006

**Authors:** Alec Gaspary, Raphaelle Laureau, Annie Dyatel, Gizem Dursuk, Luke E. Berchowitz

**Author notes:** Correspondence, Luke E. Berchowitz, Ph.D., 701 W 168^th^ St. Hammer Health Sciences Building Room 1520, Columbia University Irving Medical Center, New York NY, 10032.

## Abstract

Budding yeast cells have the capacity to adopt few but distinct physiological states depending on environmental conditions. Vegetative cells proliferate rapidly by budding while spores can survive prolonged periods of nutrient deprivation and/or desiccation. Whether or not a yeast cell will enter meiosis and sporulate represents a critical decision which could be lethal if made in error. Most cell fate decisions, including those of yeast, are understood as being triggered by the activation of master transcription factors. However, mechanisms that enforce cell fates post-transcriptionally have been more difficult to attain. Here, we perform a forward genetic screen to determine RNA-binding proteins that affect meiotic entry at the post-transcriptional level. Our screen revealed several candidates with meiotic entry phenotypes, the most significant being *RIE1* which encodes an RRM-containing protein. We demonstrate that Rie1 binds RNA, is associated with the translational machinery, and acts post-transcriptionally to enhance protein levels of the master transcription factor Ime1 in sporulation conditions. We also identified a physical binding partner of Rie1, Sgn1, which is another RRM-containing protein that plays a role in timely Ime1 expression. We demonstrate that these proteins act independently of cell size regulation pathways to promote meiotic entry. We propose a model explaining how constitutively expressed RNA-binding proteins, such as Rie1 and Sgn1, can act in cell-fate decisions both as switch-like enforcers and as repressors of spurious cell fate activation.
