## Supplemental Table 1 for "Rie1 and Sgn1 form an RNA-binding complex that enforces the meiotic entry cell fate decision"

### Sheet: Sheet1
Table S1: lab strains used in this study
Strain/Genotype	Source	Identifier
S. cerevisiae: Strain background: SK1	(Kane and Roth, 1974)	ATCC: 204722
All haploid strains also contain ho::LYS2, lys2, leu2::hisG, his3::hisG, trp1::hisG. All diploid strains contain ho::LYS2 / '', lys2 / '', leu2::hisG / '', his3::hisG / ", trp1::hisG / '' in addition to the given genotype All strains indicated as screen strains are also LEU+, TRP+, and Flo8- in addition to the given genotype.
B2381: MATa / MATα	this paper	Screen diploid wt control
ura3::pGPD-GAL4(848).ER::URA3 / ''
NDT80::SPC42-mCherry//NAT//GAL-UTR-CLB3-3HA//ZIP1::GFP(700)::ndt80 / ''
CLB3-3HA//ZIP1::GFP(700)::ndt80 / ''
pSTE2-HIS3 / ''
B2380: MATa / MATα	this paper	yra2∆ screen diploid
ura3::pGPD1-GAL4(848).ER::URA3 / "
NDT80::SPC42-mCherry//NAT//GAL-UTR-CLB3-3HA//ZIP1::GFP(700)::ndt80 / "
pSTE2-HIS3 / "
yra2∆:: G418R / "
B2377: MATa / MATα	this paper	sgn1∆ screen diploid
ura3::pGPD1-GAL4(848).ER::URA3 / "
NDT80::SPC42-mCherry//NAT//GAL-UTR-CLB3-3HA//ZIP1::GFP(700)::ndt80 / "
pSTE2-HIS3 / "
sgn1∆:: G418R / "
B2374: MATa / MATα	this paper	yhr127w∆ screen diploid
ura3::pGPD1-GAL4(848).ER::URA3 / "
NDT80::SPC42-mCherry//NAT//GAL-UTR-CLB3-3HA//ZIP1::GFP(700)::ndt80 / "
pSTE2-HIS3 / "
yhr127w∆:: G418R / "
B2827: MATa / MATα	this paper	scp160∆ screen diploid
ura3::pGPD1-GAL4(848).ER::URA3 / "
NDT80::SPC42-mCherry//NAT//GAL-UTR-CLB3-3HA//ZIP1::GFP(700)::ndt80 / "
pSTE2-HIS3 / "
scp160∆:: G418R / "
B2741: MATa / MATα	this paper	gis2∆ screen diploid
ura3::pGPD1-GAL4(848).ER::URA3 / "
NDT80::SPC42-mCherry//NAT//GAL-UTR-CLB3-3HA//ZIP1::GFP(700)::ndt80 / "
pSTE2-HIS3 / "
gis2∆:: G418R / "
B2288: MATa / MATα	this paper	pin4∆ screen diploid
ura3::pGPD1-GAL4(848).ER::URA3 / "
NDT80::SPC42-mCherry//NAT//GAL-UTR-CLB3-3HA//ZIP1::GFP(700)::ndt80 / "
pSTE2-HIS3 / "
pin4∆:: G418R / "
B2813: MATa / MATα	this paper	rad59∆ screen diploid
ura3::pGPD1-GAL4(848).ER::URA3 / "
NDT80::SPC42-mCherry//NAT//GAL-UTR-CLB3-3HA//ZIP1::GFP(700)::ndt80 / "
pSTE2-HIS3 / "
rad59∆:: G418R / "
B2594: MATa / MATα	this paper	ist3∆ screen diploid
ura3::pGPD1-GAL4(848).ER::URA3 / "
NDT80::SPC42-mCherry//NAT//GAL-UTR-CLB3-3HA//ZIP1::GFP(700)::ndt80 / "
pSTE2-HIS3 / "
ist3∆:: G418R / "
B2593: MATa / MATα	this paper	lhp1∆ screen diploid
ura3::pGPD1-GAL4(848).ER::URA3 / "
NDT80::SPC42-mCherry//NAT//GAL-UTR-CLB3-3HA//ZIP1::GFP(700)::ndt80 / "
pSTE2-HIS3 / "
lhp1∆:: G418R / "
B2632: MATa / MATα	this paper	mud1∆ screen diploid
ura3::pGPD1-GAL4(848).ER::URA3 / "
NDT80::SPC42-mCherry//NAT//GAL-UTR-CLB3-3HA//ZIP1::GFP(700)::ndt80 / "
pSTE2-HIS3 / "
mud1∆:: G418R / "
B2765: MATa / MATα	this paper	yll032c∆ screen diploid
ura3::pGPD1-GAL4(848).ER::URA3 / "
NDT80::SPC42-mCherry//NAT//GAL-UTR-CLB3-3HA//ZIP1::GFP(700)::ndt80 / "
pSTE2-HIS3 / "
yll032c∆:: G418R / "
B2830: MATa / MATα	this paper	pan3∆ screen diploid
ura3::pGPD1-GAL4(848).ER::URA3 / "
NDT80::SPC42-mCherry//NAT//GAL-UTR-CLB3-3HA//ZIP1::GFP(700)::ndt80 / "
pSTE2-HIS3 / "
pan3∆:: G418R / "
B2641: MATa / MATα	this paper	mip6∆ screen diploid
ura3::pGPD1-GAL4(848).ER::URA3 / "
NDT80::SPC42-mCherry//NAT//GAL-UTR-CLB3-3HA//ZIP1::GFP(700)::ndt80 / "
pSTE2-HIS3 / "
mip6∆:: G418R / "
B2603: MATa / MATα	this paper	nab6∆ screen diploid
ura3::pGPD1-GAL4(848).ER::URA3 / "
NDT80::SPC42-mCherry//NAT//GAL-UTR-CLB3-3HA//ZIP1::GFP(700)::ndt80 / "
pSTE2-HIS3 / "
nab6∆:: G418R / "
B2552: MATa / MATα	this paper	sbp1∆ screen diploid
ura3::pGPD1-GAL4(848).ER::URA3 / "
NDT80::SPC42-mCherry//NAT//GAL-UTR-CLB3-3HA//ZIP1::GFP(700)::ndt80 / "
pSTE2-HIS3 / "
sbp1∆:: G418R / "
B2635: MATa / MATα	this paper	pes4∆ screen diploid
ura3::pGPD1-GAL4(848).ER::URA3 / "
NDT80::SPC42-mCherry//NAT//GAL-UTR-CLB3-3HA//ZIP1::GFP(700)::ndt80 / "
pSTE2-HIS3 / "
pes4∆:: G418R / "
B2807: MATa / MATα	this paper	puf4∆ screen diploid
ura3::pGPD1-GAL4(848).ER::URA3 / "
NDT80::SPC42-mCherry//NAT//GAL-UTR-CLB3-3HA//ZIP1::GFP(700)::ndt80 / "
pSTE2-HIS3 / "
puf4∆:: G418R / "
B2824: MATa / MATα	this paper	air1∆ screen diploid
ura3::pGPD1-GAL4(848).ER::URA3 / "
NDT80::SPC42-mCherry//NAT//GAL-UTR-CLB3-3HA//ZIP1::GFP(700)::ndt80 / "
pSTE2-HIS3 / "
air1∆:: G418R / "
B2810: MATa / MATα	this paper	puf5∆ screen diploid
ura3::pGPD1-GAL4(848).ER::URA3 / "
NDT80::SPC42-mCherry//NAT//GAL-UTR-CLB3-3HA//ZIP1::GFP(700)::ndt80 / "
pSTE2-HIS3 / "
puf5∆:: G418R / "
B2412: MATa / MATα	this paper	mrn1∆ screen diploid
ura3::pGPD1-GAL4(848).ER::URA3 / "
NDT80::SPC42-mCherry//NAT//GAL-UTR-CLB3-3HA//ZIP1::GFP(700)::ndt80 / "
pSTE2-HIS3 / "
mrn1∆:: G418R / "
B2588: MATa / MATα	this paper	cus2∆ screen diploid
ura3::pGPD1-GAL4(848).ER::URA3 / "
NDT80::SPC42-mCherry//NAT//GAL-UTR-CLB3-3HA//ZIP1::GFP(700)::ndt80 / "
pSTE2-HIS3 / "
cus2∆:: G418R / "
B2591: MATa / MATα	this paper	cbp2∆ screen diploid
ura3::pGPD1-GAL4(848).ER::URA3 / "
NDT80::SPC42-mCherry//NAT//GAL-UTR-CLB3-3HA//ZIP1::GFP(700)::ndt80 / "
pSTE2-HIS3 / "
cbp2∆:: G418R / "
B2359: MATa / MATα	this paper	nop13∆ screen diploid
ura3::pGPD1-GAL4(848).ER::URA3 / "
NDT80::SPC42-mCherry//NAT//GAL-UTR-CLB3-3HA//ZIP1::GFP(700)::ndt80 / "
pSTE2-HIS3 / "
nop13∆:: G418R / "
B2638: MATa / MATα	this paper	nop12∆ screen diploid
ura3::pGPD1-GAL4(848).ER::URA3 / "
NDT80::SPC42-mCherry//NAT//GAL-UTR-CLB3-3HA//ZIP1::GFP(700)::ndt80 / "
pSTE2-HIS3 / "
nop12∆:: G418R / "
B2759: MATa / MATα	this paper	yer137c∆ screen diploid
ura3::pGPD1-GAL4(848).ER::URA3 / "
NDT80::SPC42-mCherry//NAT//GAL-UTR-CLB3-3HA//ZIP1::GFP(700)::ndt80 / "
pSTE2-HIS3 / "
yer137c∆:: G418R / "
B2768: MATa / MATα	this paper	hek2∆ screen diploid
ura3::pGPD1-GAL4(848).ER::URA3 / "
NDT80::SPC42-mCherry//NAT//GAL-UTR-CLB3-3HA//ZIP1::GFP(700)::ndt80 / "
pSTE2-HIS3 / "
hek2∆:: G418R / "
B2371: MATa / MATα	this paper	rrt5∆ screen diploid
ura3::pGPD1-GAL4(848).ER::URA3 / "
NDT80::SPC42-mCherry//NAT//GAL-UTR-CLB3-3HA//ZIP1::GFP(700)::ndt80 / "
pSTE2-HIS3 / "
rrt5∆:: G418R / "
B2647: MATa / MATα	this paper	hrb1∆ screen diploid
ura3::pGPD1-GAL4(848).ER::URA3 / "
NDT80::SPC42-mCherry//NAT//GAL-UTR-CLB3-3HA//ZIP1::GFP(700)::ndt80 / "
pSTE2-HIS3 / "
hrb1∆:: G418R / "
B2653: MATa / MATα	this paper	cbc2∆ screen diploid
ura3::pGPD1-GAL4(848).ER::URA3 / "
NDT80::SPC42-mCherry//NAT//GAL-UTR-CLB3-3HA//ZIP1::GFP(700)::ndt80 / "
pSTE2-HIS3 / "
cbc2∆:: G418R / "
B2732: MATa / MATα	this paper	tma46∆ screen diploid
ura3::pGPD1-GAL4(848).ER::URA3 / "
NDT80::SPC42-mCherry//NAT//GAL-UTR-CLB3-3HA//ZIP1::GFP(700)::ndt80 / "
pSTE2-HIS3 / "
tma46∆:: G418R / "
B2629: MATa / MATα	this paper	asm4∆ screen diploid
ura3::pGPD1-GAL4(848).ER::URA3 / "
NDT80::SPC42-mCherry//NAT//GAL-UTR-CLB3-3HA//ZIP1::GFP(700)::ndt80 / "
pSTE2-HIS3 / "
asm4∆:: G418R / "
B2774: MATa / MATα	this paper	lee1∆ screen diploid
ura3::pGPD1-GAL4(848).ER::URA3 / "
NDT80::SPC42-mCherry//NAT//GAL-UTR-CLB3-3HA//ZIP1::GFP(700)::ndt80 / "
pSTE2-HIS3 / "
lee1∆:: G418R / "
B2738: MATa / MATα	this paper	cth1∆ screen diploid
ura3::pGPD1-GAL4(848).ER::URA3 / "
NDT80::SPC42-mCherry//NAT//GAL-UTR-CLB3-3HA//ZIP1::GFP(700)::ndt80 / "
pSTE2-HIS3 / "
cth1∆:: G418R / "
B2852: MATa / MATα	this paper	ty3∆ screen diploid
ura3::pGPD1-GAL4(848).ER::URA3 / "
NDT80::SPC42-mCherry//NAT//GAL-UTR-CLB3-3HA//ZIP1::GFP(700)::ndt80 / "
pSTE2-HIS3 / "
ty3∆:: G418R / "
B2833: MATa / MATα	this paper	puf6∆ screen diploid
ura3::pGPD1-GAL4(848).ER::URA3 / "
NDT80::SPC42-mCherry//NAT//GAL-UTR-CLB3-3HA//ZIP1::GFP(700)::ndt80 / "
pSTE2-HIS3 / "
puf6∆:: G418R / "
B2744: MATa / MATα	this paper	dus3∆ screen diploid
ura3::pGPD1-GAL4(848).ER::URA3 / "
NDT80::SPC42-mCherry//NAT//GAL-UTR-CLB3-3HA//ZIP1::GFP(700)::ndt80 / "
pSTE2-HIS3 / "
dus3∆:: G418R / "
B2762: MATa / MATα	this paper	pbp2∆ screen diploid
ura3::pGPD1-GAL4(848).ER::URA3 / "
NDT80::SPC42-mCherry//NAT//GAL-UTR-CLB3-3HA//ZIP1::GFP(700)::ndt80 / "
pSTE2-HIS3 / "
pbp2∆:: G418R / "
B2530: MATa / MATα	this paper	rnp1∆ screen diploid
ura3::pGPD1-GAL4(848).ER::URA3 / "
NDT80::SPC42-mCherry//NAT//GAL-UTR-CLB3-3HA//ZIP1::GFP(700)::ndt80 / "
pSTE2-HIS3 / "
rnp1∆:: G418R / "
B2771: MATa / MATα	this paper	tis11∆ screen diploid
ura3::pGPD1-GAL4(848).ER::URA3 / "
NDT80::SPC42-mCherry//NAT//GAL-UTR-CLB3-3HA//ZIP1::GFP(700)::ndt80 / "
pSTE2-HIS3 / "
tis11∆:: G418R / "
B2756: MATa / MATα	this paper	air2∆ screen diploid
ura3::pGPD1-GAL4(848).ER::URA3 / "
NDT80::SPC42-mCherry//NAT//GAL-UTR-CLB3-3HA//ZIP1::GFP(700)::ndt80 / "
pSTE2-HIS3 / "
air2∆:: G418R / "
B2753: MATa / MATα	this paper	rad52∆ screen diploid
ura3::pGPD1-GAL4(848).ER::URA3 / "
NDT80::SPC42-mCherry//NAT//GAL-UTR-CLB3-3HA//ZIP1::GFP(700)::ndt80 / "
pSTE2-HIS3 / "
rad52∆:: G418R / "
B2336: MATa / MATα	this paper	puf2∆ screen diploid
ura3::pGPD1-GAL4(848).ER::URA3 / "
NDT80::SPC42-mCherry//NAT//GAL-UTR-CLB3-3HA//ZIP1::GFP(700)::ndt80 / "
pSTE2-HIS3 / "
puf2∆:: G418R / "
B2368: MATa / MATα	this paper	ssp2∆ screen diploid
ura3::pGPD1-GAL4(848).ER::URA3 / "
NDT80::SPC42-mCherry//NAT//GAL-UTR-CLB3-3HA//ZIP1::GFP(700)::ndt80 / "
pSTE2-HIS3 / "
ssp2∆:: G418R / "
B2777: MATa / MATα	this paper	puf3∆ screen diploid
ura3::pGPD1-GAL4(848).ER::URA3 / "
NDT80::SPC42-mCherry//NAT//GAL-UTR-CLB3-3HA//ZIP1::GFP(700)::ndt80 / "
pSTE2-HIS3 / "
puf3∆:: G418R / "
B2356: MATa / MATα	this paper	nrp1∆ screen diploid
ura3::pGPD1-GAL4(848).ER::URA3 / "
NDT80::SPC42-mCherry//NAT//GAL-UTR-CLB3-3HA//ZIP1::GFP(700)::ndt80 / "
pSTE2-HIS3 / "
nrp1∆:: G418R / "
B2365: MATa / MATα	this paper	nsr1∆ screen diploid
ura3::pGPD1-GAL4(848).ER::URA3 / "
NDT80::SPC42-mCherry//NAT//GAL-UTR-CLB3-3HA//ZIP1::GFP(700)::ndt80 / "
pSTE2-HIS3 / "
nsr1∆:: G418R / "
B2524: MATa / MATα	this paper	jsn1∆ screen diploid
ura3::pGPD1-GAL4(848).ER::URA3 / "
NDT80::SPC42-mCherry//NAT//GAL-UTR-CLB3-3HA//ZIP1::GFP(700)::ndt80 / "
pSTE2-HIS3 / "
jsn1∆:: G418R / "
B2555: MATa / MATα	this paper	gbp1∆ screen diploid
ura3::pGPD1-GAL4(848).ER::URA3 / "
NDT80::SPC42-mCherry//NAT//GAL-UTR-CLB3-3HA//ZIP1::GFP(700)::ndt80 / "
pSTE2-HIS3 / "
gbp1∆:: G418R / "
B2527: MATa / MATα	this paper	yme2∆ screen diploid
ura3::pGPD1-GAL4(848).ER::URA3 / "
NDT80::SPC42-mCherry//NAT//GAL-UTR-CLB3-3HA//ZIP1::GFP(700)::ndt80 / "
pSTE2-HIS3 / "
yme2∆:: G418R / "
B2530: MATa / MATα	this paper	nup53∆ screen diploid
ura3::pGPD1-GAL4(848).ER::URA3 / "
NDT80::SPC42-mCherry//NAT//GAL-UTR-CLB3-3HA//ZIP1::GFP(700)::ndt80 / "
pSTE2-HIS3 / "
nup53∆:: G418R / "
B2353: MATa / MATα	this paper	whi4∆ screen diploid
ura3::pGPD1-GAL4(848).ER::URA3 / "
NDT80::SPC42-mCherry//NAT//GAL-UTR-CLB3-3HA//ZIP1::GFP(700)::ndt80 / "
pSTE2-HIS3 / "
whi4∆:: G418R / "
B2415: MATa / MATα	this paper	msl1∆ screen diploid
ura3::pGPD1-GAL4(848).ER::URA3 / "
NDT80::SPC42-mCherry//NAT//GAL-UTR-CLB3-3HA//ZIP1::GFP(700)::ndt80 / "
pSTE2-HIS3 / "
msl1∆:: G418R / "
B2406: MATa / MATα	this paper	mud2∆ screen diploid
ura3::pGPD1-GAL4(848).ER::URA3 / "
NDT80::SPC42-mCherry//NAT//GAL-UTR-CLB3-3HA//ZIP1::GFP(700)::ndt80 / "
pSTE2-HIS3 / "
mud2∆:: G418R / "
B2285: MATa / MATα	this paper	whi3∆ screen diploid
ura3::pGPD1-GAL4(848).ER::URA3 / "
NDT80::SPC42-mCherry//NAT//GAL-UTR-CLB3-3HA//ZIP1::GFP(700)::ndt80 / "
pSTE2-HIS3 / "
whi3∆:: G418R / "
B2292: MATa / MATα	this paper	pti1∆ screen diploid
ura3::pGPD1-GAL4(848).ER::URA3 / "
NDT80::SPC42-mCherry//NAT//GAL-UTR-CLB3-3HA//ZIP1::GFP(700)::ndt80 / "
pSTE2-HIS3 / "
pti1∆:: G418R / "
B2533: MATa / MATα	this paper	bre5∆ screen diploid
ura3::pGPD1-GAL4(848).ER::URA3 / "
NDT80::SPC42-mCherry//NAT//GAL-UTR-CLB3-3HA//ZIP1::GFP(700)::ndt80 / "
pSTE2-HIS3 / "
bre5∆:: G418R / "
B2600: MATa / MATα	this paper	nam8∆ screen diploid
ura3::pGPD1-GAL4(848).ER::URA3 / "
NDT80::SPC42-mCherry//NAT//GAL-UTR-CLB3-3HA//ZIP1::GFP(700)::ndt80 / "
pSTE2-HIS3 / "
nam8∆:: G418R / "
B2585: MATa / MATα	this paper	rim4∆ screen diploid
ura3::pGPD1-GAL4(848).ER::URA3 / "
NDT80::SPC42-mCherry//NAT//GAL-UTR-CLB3-3HA//ZIP1::GFP(700)::ndt80 / "
pSTE2-HIS3 / "
rim4∆:: G418R / "
B2397: MATa / MATα	this paper	rie1∆ screen diploid
ura3::pGPD1-GAL4(848).ER::URA3 / "
NDT80::SPC42-mCherry//NAT//GAL-UTR-CLB3-3HA//ZIP1::GFP(700)::ndt80 / "
pSTE2-HIS3 / "
rie1∆:: G418R / "
B47: MATa / MATα	this paper	Wild type diploid
B1574: MATa / MATα	this paper	rie1∆ diploid
rie1ko::HYGMX / "
B2430: MATa / MATα	this paper	rie1∆; N(GFP)-Ime1 diploid
pIME1-sfGFP(N)-IME1 / "
rie1ko::HYGMX / "
B2459: MATa / MATα	this paper	N(GFP)-Ime1 diploid
pIME1-sfGFP(N)-IME1 / "
B2468: MATa / MATα	this paper	Rie1-F240L; N(GFP)-Ime1 diploid
pIME1-sfGFP(N)-IME1 / "
rie1(RRM1)-F240L / "
B2921: MATa / MATα	this paper	Rie1-F298L; N(GFP)-Ime1 diploid
pIME1-sfGFP(N)-IME1 / "
rie1(RRM2)-F298L / "
B2456: MATa / MATα	this paper	Rie1-F604L; N(GFP)-Ime1 diploid
pIME1-sfGFP(N)-IME1 / "
rie1(RRM3)-F604L / "
B1653: MATa / MATα	this paper	rie1∆; Ime1-3HA diploid
IME1-3HA::KANMX6 / "
rie1ko::HYGMX / "
B1662: MATa / MATα	this paper	Ime1-3HA diploid
IME1-3HA::KANMX6 / "
B2403: MATa / MATα	this paper	Rie1-F240L; Ime1-3HA diploid
IME1-3HA::KANMX6 / "
rie1(RRM1)-F240L / "
B2836: MATa / MATα	this paper	Rie1-F298L; Ime1-3HA diploid
IME1-3HA::KANMX6 / "
rie1(RRM2)-F298L / "
B2298: MATa / MATα	this paper	Rie1-F604L; Ime1-3HA diploid
IME1-3HA::KANMX6 / "
rie1(RRM3)-F604L / "
B1503: MATa / MATα	this paper	Rie1-AID; NDT80-IN; Clb3-3HA; Rie1-6FLAG; Rim4-3V5 diploid
ura3::pGPD1-GAL4(848).ER::URA3 / "
pGAL-NDT80::TRP1 / "
CLB3-3HA:KANR / "
RIE1-6FLAG-AID-HYGR / "
RIM4-3V5::HIS3 / "
his3::pRim4-OsTIR1(codon optimized)::HIS3 / "
B1604: MATa / MATα	this paper	NDT80-IN; Clb3-3HA; Rie1-6FLAG; Rim4-3V5 diploid
ura3::pGPD1-GAL4(848).ER::URA3 / "
pGAL-NDT80::TRP1 / "
CLB3-3HA:KANR / "
RIM4-3V5::HIS3 / "
his3::pRim4-OsTIR1(codon optimized)::HIS3 / "
B2726: MATa / MATα	this paper	cln3∆; rie1∆ diploid
cln3ko::KANRX / "
rie1ko:: HYGMX / "
B2729: MATa / MATα	this paper	cln3∆ diploid
cln3ko::KANRX / "
B2719: MATα	this paper	IME1-3HA-IN; rie1∆ haploid
ura3::pGPD-GAL4(848).ER::URA3
pGAL-3HA-IME1::TRP
rie1ko::HYGMX
B2722: MATα	this paper	IME1-3HA-IN haploid
ura3::pGPD-GAL4(848).ER::URA3
pGAL-3HA-IME1::TRP
B3375: MATa / MATα	this paper	sgn1∆; N(GFP)-Ime1 diploid
pIME1-sfGFP(N)-IME1 / "
sgn1ko::KANMX / "
B3378: MATa / α	this paper	rie1∆; sgn1∆; N(GFP)-Ime1 diploid
pIME1-sfGFP(N)-IME1 / "
sgn1ko::KANMX / "
rie1ko::HYGMX / "
B3114: MATa / MATα	this paper	Rie1-3V5 diploid
RIE1-3V5-kanMX6 / "
B1488: MATa / MATα	this paper	Rie1-3V5; NDT80-IN diploid
ura3::pGPD1-GAL4(848).ER::URA3 / "
pGAL-NDT80::TRP1 / "
CLB3-3HA:KANR / "
RIE1-3V5-KANMX6 / "
B2668: MATa / MATα	this paper	Sgn1-FLAG; Rie1-3V5 diploid
SGN1-FLAG:KANMX / "
RIE1-3V5::KANMX / "
B48: MATa / MATα	Berchowitz lab	NDT80-IN; Clb3-HA diploid
ura3::pGPD-GAL4(848).ER::URA3 / ''
pGAL-NDT80::TRP1 / ''
CLB3-3HA::kanMX6 / ''
RIM4-3V5::His3MX6 / ''
B1418: MATa / MATα	Berchowitz lab	rie1∆, NDT80-IN; Clb3-HA diploid
ura3::pGPD-GAL4(848).ER::URA3 / ''
pGAL-NDT80::TRP1 / ''
CLB3-3HA::kanMX6 / ''
RIM4-3V5::His3MX6 / ''
rie1ko::HYGMX / "
B2606: MATa / MATα	Berchowitz lab	sgn1∆; NDT80-IN; Clb3-HA diploid
ura3::pGPD-GAL4(848).ER::URA3 / ''
pGAL-NDT80::TRP1 / ''
CLB3-3HA::kanMX6 / ''
RIM4-3V5::His3MX6 / ''
sgn1ko::HYGMX / "
B1704: MATa / MATα	this paper	Ime2-3V5, rie1∆ diploid
rie1ko::HYGMX / "
IME2-3V5::HIS3 / "
B1698: MATa / MATα	this paper	Ime4-3HA, rie1∆ diploid
rie1ko::HYGMX / "
IME4-3HA::HIS3 / "
B1701: MATa / MATα	this paper	Ime2-3V5 diploid
IME2-3V5::HIS3 / "
B1656: MATa / MATα	this paper	Ime4-3HA diploid
IME4-3HA::HIS3 / "
B1554: MATa / MATα	this paper	Rie1-ENVY; Htb1-mCherry
RIE1-ENVY::HIS3 / "
HTB1-mCherry-HISMX6 / "
B36780: MATa / MATα	Amon lab	Htb1-mCherry
HTB1-mCherry-HISMX6 / "
B3088: MATa / MATα	this paper	sgn1∆ diploid
sgn1ko::KANMX / "
B3342: MATa / MATα	this paper	rie1∆, sgn1∆ diploid
sgn1ko::KANMX / "
rie1ko::HYGMX / "
B1: MATa	this paper	Wild type haploid
B2: MATα	this paper	Wild type haploid
B1451: MATa / MATα	this paper	Tub1-prGFP; Spc42-mCherry diploid
TUB1prGFP-TUB1:URA3 / "
SPC42-mCherry::NAT / "
B1514: MATα / MATα	this paper	Tub1-prGFP; Spc42-mCherry; rie1∆ diploid
TUB1prGFP-TUB1:URA3 / "
SPC42-mCherry::NAT / "
rie1ko::HYGMX / "
