## Supplemental Table 2 for "Rie1 and Sgn1 form an RNA-binding complex that enforces the meiotic entry cell fate decision"

### Sheet: Sheet1
Antibodies	Source	Product No.
α-HA.11 Clone:16B12	BioLegend	Cat# 901514; RRID:AB_2565336
α-Pgk1 (Phosphoglycerate Kinase monocolonal)	Novex (Life Technologies)	Part# 459250; RRID:AB_2532235
α-v5 monoclonal (mouse)	Invitrogen	Cat# 46-0705; RRID:AB_2556564
α-mouse HRP-conjugated secondary	GE Healthcare	Cat# NA931-1ML
α-V5-coupled agarose	Sigma Aldrich	Cat# A7345-1ml
Rat α-tubulin alpha	Bio-Rad	Cat# MCA77G
α-V5-coupled agarose	Sigma-Aldrich	Cat# A7345-1ml
α-FLAG (rabbit)	Sigma-Aldrich	Cat# F7425
Oligonucleotides	Source	Identifier
FW primer for CLB3 Northern probe: 5’-AGC ATA AGT AAG CCA AA AGT CGC-3′	(Carlile and Amon, 2008)	N/A
RV primer for CLB3 Northern probe: 5’-CTA ATG CTA TCC ACT TCG CTA CG-3′	(Carlile and Amon, 2008)	N/A
Primer for oligo(dT): 5'-TTT TTT TTT TTT TTT TTT-3'	This paper	N/A
FW primer for IME1 Northern probe: 5’-GCG GAT ATG CAT GGA AAA CT-3′	(Carlile and Amon, 2008)	N/A
RV primer for IME1 Northern probe: 5’-AAG CCG CAG CAT ATC TTG AC-3′	(Carlile and Amon, 2008)	N/A
FW primer for RIE1 sgRNA RRM1 mutation 5'-TTT AGT GAA GCT TGA GAA CCC AAG TTT TAG AG-3'	This paper	N/A
RV primer for RIE1 sgRNA RRM1 mutation 5'-CTA GCT CTA AAA CTT GGG TTC TCA AGC TTC ACT AAA-3'	This paper	N/A
FW primer for RIE1 sgRNA RRM2 mutation 5'-TTT TAG TTC AGT AAG TTT CAA TGG TTT TAG AG-3'	This paper	N/A
RV primer for RIE1 sgRNA RRM2 mutation 5'-CTA GCT CTA AAA CCA TTG AAA CTT ACT GAA CTA AAA-3'	This paper	N/A
FW primer for RIE1 sgRNA RRM3 mutation 5'-TTT AAC CTC TTG ATG ATC CCA CTG TTT TAG AG-3'	This paper	N/A
RV primer for RIE1 sgRNA RRM3 mutation 5'-CTA GCT CTA AAA CAG TGG GAT CAT CAA GAG GTT AAA-3'	This paper	N/A
FW (middle repair) mutations to inactivate sgRNA for RRM1 mutation 5'-ACC TAA CGG ATA CGG GTT aAT TTC CTA CCC CcT aGG aTC cCA AGC TTC ACT TTG CAT CAA-3'	This paper	N/A
RV (middle repair) mutations to inactivate sgRNA for RRM1 mutation 5'-TTG ATG CAA AGT GAA GCT TGg Gat CCt AgG GGG TAG GAA ATt AAC CCG TAT CCG TTA GGT-3'	This paper	N/A
FW (middle repair) mutations to inactivate sgRNA for RRM2 mutation 5'-caa caa tga tga taa ttt cag gtg tct ctt Aat agg caa ctt gcc tta tca caa tcc-3'	This paper	N/A
RV (middle repair) mutations to inactivate sgRNA for RRM2 mutation 5'-gga ttg tga taa ggc aag ttg cct atT aag aga cac ctg aaa tta tca tca ttg ttg-3'	This paper	N/A
FW (middle repair) mutations to inactivate sgRNA for RRM3 mutation 5'-GAT AGC TCA TCA GAT AAT GAT CTt CCA GTG GGc TCc TCA AGA GGT TAT GGT Tta GTT TCT TTT GAA AGT CCA TTG G-3'	This paper	N/A
RV (middle repair) mutations to inactivate sgRNA for RRM3 mutation 5'-CCA ATG GAC TTT CAA AAG AAA CtA AAC CAT AAC CTC TTG AgG AgC CCA CTG GaA GAT CAT TAT CTG ATG AGC TAT C-3'	This paper	N/A
Construct: SGN1-3FLAG::kanMX6	This paper	N/A
Construct: RIE1-3V5::kanMX6	This paper	N/A
Construct: RIE1Δ::hygMX6	This paper	N/A
Construct: SGN1Δ::kanMX6	This paper	N/A
Construct: CLB3-3HA:kanMX6	(Carlile and Amon, 2008)	N/A
Construct: ura3::pGPD-GAL4(848).ER::URA3	(Benjamin et al., 2003)	N/A
Construct: RIE1-AID-6FLAG::HYGR	This paper	N/A
Construct: pGAL-3HA-IME1::TRP	This paper	N/A
Construct: YRA2∆::kanMX6	This paper	N/A
Construct: YHR127W∆::kanMX6	This paper	N/A
Construct: SCP160∆::kanMX6	This paper	N/A
Construct: GIS2∆::kanMX6	This paper	N/A
Construct: PIN4∆::kanMX6	This paper	N/A
Construct: RAD59∆::kanMX6	This paper	N/A
Construct: IST3∆::kanMX6	This paper	N/A
Construct: LHP1∆::kanMX6	This paper	N/A
Construct: MUD1∆::kanMX6	This paper	N/A
Construct: YLL032c∆::kanMX6	This paper	N/A
Construct: PAN3∆::kanMX6	This paper	N/A
Construct: MIP6∆::kanMX6	This paper	N/A
Construct: NAB6∆::kanMX6	This paper	N/A
Construct: SBP1∆::kanMX6	This paper	N/A
Construct: PES4∆::kanMX6	This paper	N/A
Construct: PUF4∆::kanMX6	This paper	N/A
Construct: AIR1∆::kanMX6	This paper	N/A
Construct: PUF5∆::kanMX6	This paper	N/A
Construct: MRN1∆::kanMX6	This paper	N/A
Construct: CUS2∆::kanMX6	This paper	N/A
Construct: CBP2∆::kanMX6	This paper	N/A
Construct: NOP13∆::kanMX6	This paper	N/A
Construct: NOP12∆::kanMX6	This paper	N/A
Construct: YER137c∆::kanMX6	This paper	N/A
Construct: HEK2∆::kanMX6	This paper	N/A
Construct: RRT5∆::kanMX6	This paper	N/A
Construct: HRB1∆::kanMX6	This paper	N/A
Construct: CBC2∆::kanMX6	This paper	N/A
Construct: TMA46∆::kanMX6	This paper	N/A
Construct: ASM4∆::kanMX6	This paper	N/A
Construct: LEE1∆::kanMX6	This paper	N/A
Construct: CTH1∆::kanMX6	This paper	N/A
Construct: TY3∆::kanMX6	This paper	N/A
Construct: PUF6∆::kanMX6	This paper	N/A
Construct: DUS3∆::kanMX6	This paper	N/A
Construct: PBP2∆::kanMX6	This paper	N/A
Construct: RNP1∆::kanMX6	This paper	N/A
Construct: TIS11∆::kanMX6	This paper	N/A
Construct: AIR2∆::kanMX6	This paper	N/A
Construct: RAD52∆::kanMX6	This paper	N/A
Construct: PUF2∆::kanMX6	This paper	N/A
Construct: SSP2∆::kanMX6	This paper	N/A
Construct: PUF3∆::kanMX6	This paper	N/A
Construct: NRP1∆::kanMX6	This paper	N/A
Construct: NSR1∆::kanMX6	This paper	N/A
Construct: JSN1∆::kanMX6	This paper	N/A
Construct: GBP2∆::kanMX6	This paper	N/A
Construct: YME2∆::kanMX6	This paper	N/A
Construct: NUP53∆::kanMX6	This paper	N/A
Construct: WHI4∆::kanMX6	This paper	N/A
Construct: MSL1∆::kanMX6	This paper	N/A
Construct: MUD2∆::kanMX6	This paper	N/A
Construct: WHI3∆::kanMX6	This paper	N/A
Construct: PTI1∆::kanMX6	This paper	N/A
Construct: BRE5∆::kanMX6	This paper	N/A
Construct: NAM8∆::kanMX6	This paper	N/A
Construct: RIM4∆::kanMX6	This paper	N/A
Plasmid: p3FLAG-KanMX	(Gelbart et al., 2001)	N/A
Plasmid: pHyg-AID∗-6FLAG	(Morawska and Ulrich, 2013)	https://www.addgene.org/99519/
Plasmid: pMH9-3v5-kanMX	Amon lab, Leon Chan
Plasmid: sgRNA Rie1 +730	This paper	N/A
Plasmid: sgRNA Rie1 +1050	This paper	N/A
Plasmid: sgRNA Rie1 +1782	This paper	N/A
Other items	Source	Product No.
Acid-washed glass beads, 425–600μm	Sigma Aldrich	G8772-500G
Imperial Blue Protein Stain	Thermo Fisher	Cat# 24615
Halt Protease Inhibitor	Thermo Fisher	Cat# 1861279
0.5mm dia Zirconia/silica beads	BioSpec Products	Cat# 11079105z
Hybond H+ membrane	GE Healthcare	Prod# RPN203B
Illustra Probequant Columns	GC Healthcare	Prod#28903408
ProlongGold w/DAPI	LifeTechnologies	Cat#P36935
β-Estradiol	Sigma-Aldrich	Cat# E8875
Auxin (indole-3-acetic acid)	Sigma-Aldrich	Cat# 12886-25G
0.5mm dia Zirconia/silica beads	BioSpec Products	Cat# 11079105Z
Hybond-N+ membrane	GE Healthcare	Prod# RPN203B
10% Criterion TGX Precast Midi Protein Gel, 26 well, 15 μl	Bio-Rad	Cat# 5671035
Trans-blot turbo transfer kits (Nitrocellulose)	Bio-Rad	Cat# 1704271
Amersham MegaPrime DNA Labeling Kit	GE Healthcare	Prod# RPN1604
Software and Algorithms	Source	Ref
GraphPad Prism	GraphPad software	https://www.graphpad.com/scientific-software/prism/
Proteome Discoverer	Thermo Fisher	OPTON-30795
Mascot version 2.4.1	Matrix Science	http://www.matrixscience.com/
Fiji software	(Schindelin et al., 2012)	https://fiji.sc/
Other	Source	Product No.
CellAsic ONIX microfluidic system	Millipore Sigma	Model EV-261
CellAsic ONIX microfluidic diploid yeast plates	Millipore Sigma	Cat #: Y04D-02-5PK
DeltaVision Elite Microcope	GE Healthcare	Prod #: 29065728
FastPrep-24	MP biomedicals	Cat# 6004500
Trans-Blot Turbo Transfer System	Bio-Rad	Cat# 1704150
Media Name	Recipe	Growth Condition
YPD	2% glucose, 1% Bacto yeast extract, 2% Bacto Peptone, 0.01 g/l adenine hemisulfate, 0.02 g/l uracil, 0.1 g/L tryptophan	Rich
YPG	3% glycerol, 1% Bacto yeast extract, 2% Bacto Peptone, 0.01 g/l adenine hemisulfate, 0.02 g/l uracil, 0.1 g/L tryptophan	Rich
SPO	0.3% potassium acetate pH 7, 0.02% raffinose	No Nitrogen, Sporulation
BYTA	1% potassium acetate, 1% Bacto yeast extract, 2% Bacto tryptone, 50 mM potassium phtalate	Rich (Pre-sporulation)
SDC	2% glucose, 6.7g Yeast nitrogen base w/o Amino Acids, 0.02 g/l uracil, 0.1 g/L tryptophan	Rich
